# In host evolution of *Exophiala dermatitidis* in cystic fibrosis lung micro-environment

**DOI:** 10.1101/2022.09.23.509114

**Authors:** Tania Kurbessoian, Daniel Murante, Alex Crocker, Deborah A. Hogan, Jason E. Stajich

## Abstract

Individuals with cystic fibrosis (CF) are susceptible to chronic lung infections that lead to inflammation and irreversible lung damage. While most respiratory infections that occur in CF are caused by bacteria, some are dominated by fungi such as the slow-growing black yeast *Exophiala dermatitidis*. Here, we analyze isolates of *E. dermatitidis* cultured from two samples, collected from a single subject two years apart. One isolate genome was sequenced using long-read Nanopore technology as an in-population reference to use in comparative single nucleotide polymorphism (SNP) and insertion-deletion (INDEL) variant analyses of twenty-three isolates. We then used population genomics and phylo-genomics to compare the isolates to each other as well as the type strain *E. dermatitidis NIH/UT8656.* Within the CF lung population, three *E. dermatitidis* clades were detected, each with varying mutation rates. Overall, the isolates were highly similar suggesting that they were recently diverged. All isolates were MAT 1-1, which was consistent with their high relatedness and the absence of evidence for mating or recombination between isolates. Phylogenetic analysis grouped sets of isolates into clades that contained isolates from both early and late time points indicating there are multiple persistent lineages. Functional assessment of variants unique to each clade identified alleles in genes that encode transporters, cytochrome P450 oxidoreductases, iron acquisition and DNA repair processes. Consistent with the genomic heterogeneity, isolates showed some stable phenotype heterogeneity in melanin production, subtle differences in antifungal minimum inhibitory concentrations, growth on different substrates. The persistent population heterogeneity identified in lung-derived isolates is an important factor to consider in the study of chronic fungal infections, and the analysis of changes in fungal pathogens over time may provide important insights into the physiology of black yeasts and other slow-growing fungi *in vivo*.
