## Supplemental Table 2. Genome assembly statistics for 23 CF isolates. for "In host evolution of *Exophiala dermatitidis* in cystic fibrosis lung micro-environment"

### Sheet: Sheet1
Genus Species	Strain	# Reads	# Bases (Mb)	Depth of Coverage	Contig Count	Assembly Size (bp)	N50	L50	BUSCO Complete	BUSCO Single	BUSCO Duplicated	BUSCO Missing	Accession
Exophiala dermatitidis	Ex1	6138963	1841.69	61.3896	104	26631992	951691	11	99	99	0	0.3	JAJGCI000000000
Exophiala dermatitidis	Ex2	6517791	1955.34	65.1779	90	26627755	951565	9	99	99	0	0.3	JAJGCH000000000
Exophiala dermatitidis	Ex3	5804279	1741.28	58.0428	87	26628775	1002554	9	99	99	0	0.3	JAJGCG000000000
Exophiala dermatitidis	Ex4	5875173	1762.55	58.7517	175	26652590	966306	10	99	99	0	0.3
Exophiala dermatitidis	Ex5	7066295	2119.89	70.6629	102	26631945	951690	10	99	99	0	0.3	JAJGCE000000000
Exophiala dermatitidis	Ex6	5423418	1627.03	54.2342	411	26713974	1053417	8	99.3	99.3	0	0	JAJGCD000000000
Exophiala dermatitidis	Ex7	5628088	1688.43	56.2809	197	27280555	951673	9	99.3	98.3	1	0	JAJGCC000000000
Exophiala dermatitidis	Ex8	6026426	1807.93	60.2643	171	26647902	1000046	8	99	99	0	0.3	JAJGCB000000000
Exophiala dermatitidis	Ex9	6534312	1960.29	65.3431	93	26632463	1108162	8	99.3	99.3	0	0	JAJGCA000000000
Exophiala dermatitidis	Ex10	5717134	1715.14	57.1713	103	26621718	885042	9	99	99	0	0.3	JAJGBZ000000000
Exophiala dermatitidis	Ex11	5842789	1752.84	58.4279	160	26649686	1106267	8	99	99	0	0.3	JAJGBY000000000
Exophiala dermatitidis	Ex12	6952094	2085.63	69.5209	58	26624850	1256779	8	99	99	0	0.3	JAJJCG000000000
Exophiala dermatitidis	Ex13	4814549	1444.36	48.1455	503	26784658	946443	9	99	99	0	0.3	JAJGBX000000000
Exophiala dermatitidis	Ex14	6120366	1836.11	61.2037	136	26657265	965535	10	99	99	0	0.3	JAJGBW000000000
Exophiala dermatitidis	Ex15	5670365	1701.11	56.7037	431	26771446	821229	10	99	99	0	0.3	JAJJCF000000000
Exophiala dermatitidis	Ex16	5359740	1607.92	53.5974	502	26733512	976501	8	99	99	0	0.3	JAJJCE000000000
Exophiala dermatitidis	Ex17	5216653	1565	52.1665	229	26658537	965533	9	99	99	0	0.3	JAJJCD000000000
Exophiala dermatitidis	Ex18	5358369	1607.51	53.5837	601	26787297	569204	17	99	99	0	0.3	JAJJCC000000000
Exophiala dermatitidis	Ex19	5742268	1722.68	57.4227	275	26670959	951665	9	99	99	0	0.3	JAJJCB000000000
Exophiala dermatitidis	Ex20	5955090	1786.53	59.5509	1422	26980824	853597	9	99	99	0	0.3	JAJJCA000000000
Exophiala dermatitidis	Ex21	6395829	1918.75	63.9583	61	26621742	999909	10	99	99	0	0.3	JAJGBV000000000
Exophiala dermatitidis	Ex22	5452693	1635.81	54.5269	212	26657178	951688	10	99.3	99.3	0	0	JAJJBZ000000000
Exophiala dermatitidis	Ex23	5445813	1633.74	54.4581	151	26650368	1019798	9	99	99	0	0.3	JAJGBU000000000
Exophiala dermatitidis	Ex4/DCF04	5991351	307.88	11.5598	44	26633774	3672342	4	99	99	0	0.3	JAJGCF000000000
Exophiala dermatitidis	NIH/8656				10	26376767	3623950	4	98.6	98.6	0	0.3	AFPA00000000.1
Average				56.756	263.25	2.67063e+07	1.07828e+06	9.20833
