## Supplemental Table 3. Telomere Recovery for DCF04. for "In host evolution of *Exophiala dermatitidis* in cystic fibrosis lung micro-environment"

### Sheet: Sheet1
44 sequences to analyze for telomeric repeats (TTAGGG/CCCTAA) in file Exophiala_dermatitidis_DCF04 accession JAJGCF000000000
find_teloemeres.py script				tidk explore
scaffold_1	Forward (start of sequence)	CCTAAACCCTAAACCCTAAACCCTAAACCCTAAACCCTAAACCCTAAACC		id	start_pos	end_pos	repeat_number	repeat_sequence	sequence_length
scaffold_1	Reverse (end of sequence)	TTAGGGTTTAGGGTTTAGGGTTTAGGGTTTAGGGTTTAGGGTTTAGGGTT		scaffold_3	57044	57444	6	CCCC	4
scaffold_2	Forward (start of sequence)	CCTAAACCCTAAACCCTAAACCCTAAACCCTAAACCCTAAACCCTAAACC		scaffold_8	1092092	1092212	6	TTGA	4
scaffold_2	Reverse (end of sequence)	GGTTTAGGGTTTAGGGTTTAGGGTTTAGGGTTTAGGGTTTAGGGTTTAGG		scaffold_1	7	63	8	CCTAAAC	7
scaffold_3	Reverse (end of sequence)	GTTTAGGGTTTAGGGTTTAGGGTTTAGGGTTTAGGGTTTAGGGTTTAGGG		scaffold_2	7	49	6	CCTAAAC	7
scaffold_4	Forward (start of sequence)	AAACCCTAAACCCTAAACCCTAAACCCTAAACCCTAAACCCTAAACCCTA		scaffold_4	7	63	8	AAACCCT	7
scaffold_4	Reverse (end of sequence)	GTTTAGGGTTTAGGGTTTAGGGTTTAGGGTTTAGGGTTTAGGGTTTAGGG		scaffold_5	7	49	6	CCTAAAC	7
scaffold_5	Forward (start of sequence)	CCTAAACCCTAAACCCTAAACCCTAAACCCTAAACCCTAAACCCTAAACC		scaffold_6	7	63	8	CCTAAAC	7
scaffold_5	Reverse (end of sequence)	TAGGGTTTAGGGTTTAGGGTTTAGGGTTTAGGGTTTAGGGTTTAGGGTTT		scaffold_9	7	63	8	AACCCTA	7
scaffold_6	Forward (start of sequence)	CCTAAACCCTAAACCCTAAACCCTAAACCCTAAACCCTAAACCCTAAACC		scaffold_2	21480	21640	12	TCCTGTCC	8
scaffold_6	Reverse (end of sequence)	AGGGTTTAGGGTTTAGGGTTTAGGGTTTAGGGTTTAGGGTTTAGGGTTTA		scaffold_4	42	220136	7	GTAGGCGTGCAGTG	14
scaffold_8	Reverse (end of sequence)	TTAGGGTTTAGGGTTTAGGGTTTAGGGTTTAGGGTTTAGGGTTTAGGGTT
scaffold_9	Forward (start of sequence)	AACCCTAAACCCTAAACCCTAAACCCTAAACCCTAAACCCTAAACCCTAA
Telomeres found: 13 (6 forward, 7 reverse)
