## Supplemental Table 8. All 23 mutation rates calculated. for "In host evolution of *Exophiala dermatitidis* in cystic fibrosis lung micro-environment"

### Sheet: Sheet2
Pairwise Difference			Whole Genome Total Length	26633774	Mutation Rate Calc.	Pairs	Whole Genome Mutation Rate	Average per Clade - Whole Genome	T-Test results			Clade I	Clade II	Clade III group 1	Clade III group 2		Anova: Single Factor
Clade I	1_12	9			Clade I	1_12	8.44792e-08		Clade I,Clade II	0.389211		8.44792e-08	1.03252e-07	1.03252e-06	5.63195e-08
	1_14	7				1_14	6.5706e-08		Clade I, Clade III group1	0.00124963		6.5706e-08	1.03252e-07	1.29535e-06	1.40799e-07		SUMMARY
	2_12	6				2_12	5.63195e-08		Clade I, Clade III group 2	0.0845001		5.63195e-08	1.58633e-06	1.00436e-06	1.40799e-07		Groups	Count	Sum	Average	Variance	pooled variance
	2_14	8				2_14	7.50926e-08					7.50926e-08	1.03252e-07	5.81968e-07			Clade I	5	3.07197e-08	6.14394e-09	1.23788e-18	0
	12_14	6				12_14	5.63195e-08	6.75834e-08				5.63195e-08	1.68958e-07	3.75463e-07			Clade II	15	3.0037e-07	2.00247e-08	1.19282e-15
Clade II	7_16	11			Clade II	7_16	1.03252e-07						9.38658e-08	6.5706e-08			Clade III Group 1	10	6.71567e-07	6.71567e-08	1.06491e-15
	7_17	11				7_17	1.03252e-07						1.40799e-07	6.19514e-07			Clade III Group 2	3	3.07197e-08	1.02399e-08	1.96604e-17
	7_19	169				7_19	1.58633e-06						7.50926e-08	9.01111e-07			n=	33
	7_22	11				7_22	1.03252e-07						1.97118e-07	9.01111e-07
	7_23	18				7_23	1.68958e-07						1.40799e-07	6.10128e-07			ANOVA
	16_17	10				16_17	9.38658e-08						3.75463e-08				Source of Variation	SS	df	MS	F	P-value	F crit
	16_19	15				16_19	1.40799e-07						1.40799e-07				Between Groups	1.92587e-14	3	6.41958e-15	7.0711	0.00104224	2.93403
	16_22	8				16_22	7.50926e-08						1.22026e-07				Within Groups	2.6328e-14	29	9.07861e-16
	16_23	21				16_23	1.97118e-07						1.50185e-07
	17_19	15				17_19	1.40799e-07						1.40799e-07				Total	4.55867e-14	32
	17_22	4				17_22	3.75463e-08										k = number of groups = 4
	17_23	15				17_23	1.40799e-07		Clade II, Clade III group1	0.00236975
	19_22	13				19_22	1.22026e-07		Clade II, Clade III group2	0.638892							Tukey multiple comparisons of means
	19_23	16				19_23	1.50185e-07										95% family-wise confidence level
	22_23	15				22_23	1.40799e-07	2.20272e-07
Clade III	5_15	110			Clade III	5_15	1.03252e-06										Fit: aov(formula = Mutation.Rate ~ Clades, data = df2_clean)
	5_18	138				5_18	1.29535e-06
	5_20	107				5_20	1.00436e-06										$Clades
	5_21	62				5_21	5.81968e-07											diff	lwr	upr	padj
	15_18	40				15_18	3.75463e-07										Clade.II-Clade.I	1.38808e-08	-2.85111e-08	5.62726e-08	0.808954
	15_20	7				15_20	6.5706e-08										Clade.III.group.1-Clade.I	6.10128e-08	1.60494e-08	1.05976e-07	0.0047437
	15_21	66				15_21	6.19514e-07										Clade.III.group.2-Clade.I	4.09598e-09	-5.58552e-08	6.40471e-08	0.997658
	18_20	96				18_20	9.01111e-07		Clade III group1, Clade III group2	0.0138578							Clade.III.group.1-Clade.II	4.7132e-08	1.36183e-08	8.06457e-08	0.0033427
	18_21	96				18_21	9.01111e-07										Clade.III.group.2-Clade.II	-9.78479e-09	-6.1704e-08	4.21344e-08	0.95521
	20_21	65				20_21	6.10128e-07	7.38724e-07									Clade.III.group.2-Clade.III.group.1	-5.69168e-08	-1.10956e-07	-2.87757e-09	0.03607
	9_13	6				9_13	5.63195e-08
	11_13	15				11_13	1.40799e-07
	9_11	15				9_11	1.40799e-07	1.12639e-07
						Average	3.50823e-07	3.42193e-07

### Sheet: Sheet1
Pairwise Difference					Whole Genome Total Length	26633774
Clade I	1_12	9			RepeatMasker Length	25428087	smaller range
	1_14	7			Filtered GenomeCov Length	25891388	larger range
	2_12	6			Difference	463301
	2_14	8
	12_14	6
Clade II	7_16	11
	7_17	11
	7_19	169
	7_22	11
	7_23	18
	16_17	10
	16_19	15
	16_22	8
	16_23	21
	17_19	15
	17_22	4
	17_23	15
	19_22	13
	19_23	16
	22_23	15
Clade III	5_15	110
	5_18	138
	5_20	107
	5_21	62
	15_18	40
	15_20	7
	15_21	66
	18_20	96
	18_21	96
	20_21	65
	9_13	6
	11_13	15
	9_11	15
					(SNP Pairwise value) / (Adjusted Genome Length) / pair / year	These values were calculated by just dividing by 2.
Mutation Rate Calc.	Pairs	Whole Genome Mutation Rate	Mutation Rate Smaller Range	Mutation Rate Larger Range	Average per Clade - Whole Genome	Average per Clade - Smaller Range	Average per Clade - Larger Range
Clade I	1_12	8.44792e-08	8.84848e-08	8.69015e-08
	1_14	6.5706e-08	6.88215e-08	6.759e-08	7.03993e-08	7.37374e-08	7.24179e-08
	2_12	5.63195e-08	5.89899e-08	5.79343e-08
	2_14	7.50926e-08	7.86532e-08	7.72458e-08
Clade II	7_16	1.03252e-07	1.08148e-07	1.06213e-07
	7_17	1.03252e-07	1.08148e-07	1.06213e-07
	7_19	1.58633e-06	1.66155e-06	1.63182e-06	4.13009e-07	4.32593e-07	4.24852e-07
	7_22	1.03252e-07	1.08148e-07	1.06213e-07
	7_23	1.68958e-07	1.7697e-07	1.73803e-07					Two ranges listed for this clade
Clade III	5_15	1.03252e-06	1.08148e-06	1.06213e-06	9.78551e-07	1.02495e-06	1.00661e-06		First batch are pretty high SNP values
	5_18	1.29535e-06	1.35677e-06	1.33249e-06
	5_20	1.00436e-06	1.05199e-06	1.03316e-06
	5_21	5.81968e-07	6.09562e-07	5.98655e-07
	9_13	5.63195e-08	5.89899e-08	5.79343e-08	1.12639e-07	1.1798e-07	1.16748e-07		Second batch smaller SNP values
	11_13	1.40799e-07	1.47475e-07	1.44836e-07
	9_11	1.40799e-07	1.47475e-07	1.47475e-07
	Average	4.30531e-07	4.50945e-07	4.42876e-07
The actual months these strains are apart are actually:			22 months
Mutation Rate Calc.	Pairs	Whole Genome Mutation Rate	Mutation Rate Smaller Range	Mutation Rate Larger Range	Average per Clade - Whole Genome	Average per Clade - Smaller Range	Average per Clade - Larger Range
Clade I	1_12	7.67993e-09	8.04408e-09	7.90013e-09
	1_14	5.97328e-09	6.2565e-09	6.14455e-09
	2_12	5.11995e-09	5.36272e-09	5.26676e-09
	2_14	6.8266e-09	7.15029e-09	7.02234e-09	6.1925e-09	6.43526e-09	7.02234e-09		6.70E-09 - 7.02E-09
	12_14	5.36272e-09	5.36272e-09	5.36272e-09
Clade II	7_16	9.38658e-09	9.83165e-09	9.65572e-09
	7_17	9.38658e-09	9.83165e-09	9.65572e-09
	7_19	1.44212e-07	1.5105e-07	1.48347e-07
	7_22	9.38658e-09	9.83165e-09	9.65572e-09					3.93E-08 - 3.86E-08
	7_23	1.53599e-08	1.60882e-08	1.58003e-08
	16_17	8.53325e-09	8.93786e-09	8.77793e-09
	16_19	1.27999e-08	1.34068e-08	1.31669e-08
	16_22	6.8266e-09	7.15029e-09	7.02234e-09
	16_23	1.79198e-08	1.87695e-08	1.84336e-08
	17_19	1.27999e-08	1.34068e-08	1.31669e-08
	17_22	3.4133e-09	3.57514e-09	3.51117e-09
	17_23	1.27999e-08	1.34068e-08	1.31669e-08
	19_22	1.10932e-08	1.16192e-08	1.14113e-08
	19_23	1.36532e-08	1.43006e-08	1.40447e-08
	22_23	1.27999e-08	1.34068e-08	1.31669e-08	2.00247e-08	2.09742e-08	2.05989e-08
Clade III	5_15	9.38658e-08	9.83165e-08	9.65572e-08					Two ranges listed for this clade
	5_18	1.17759e-07	1.23342e-07	1.21135e-07
	5_20	9.13058e-08	9.56351e-08	9.39238e-08
	5_21	5.29062e-08	5.54147e-08	5.44232e-08					First batch are pretty high SNP values
	15_18	3.4133e-08	3.57514e-08	3.51117e-08
	15_20	5.97328e-09	6.2565e-09	6.14455e-09
	15_21	5.63195e-08	5.89899e-08	5.79343e-08
	18_20	8.19192e-08	8.58035e-08	8.42681e-08
	18_21	8.19192e-08	8.58035e-08	8.42681e-08
	20_21	5.54661e-08	5.80961e-08	5.70565e-08	6.71567e-08	6.71567e-08	6.90823e-08
	9_13	5.11995e-09	5.36272e-09	5.26676e-09
	11_13	1.27999e-08	1.34068e-08	1.31669e-08
	9_11	1.34068e-08	1.31669e-08	7.35826e-07	1.04422e-08	1.06455e-08	2.5142e-07		Second batch smaller SNP values
	Average	3.19006e-08	3.34053e-08	3.28105e-08
